# A Novel Engineered U7 Small Nuclear RNA Scaffold Greatly Increases *in vitro* and *in vivo* ADAR-Mediated Programmable RNA Base Editing

**DOI:** 10.1101/2024.09.29.615721

**Authors:** Susan M. Byrne, Stephen M. Burleigh, Robert Fragoza, Yue Jiang, Yiannis Savva, Ricky Pabon, Joseph Rainaldi, Andrew Portell, Prashant Mali, Adrian W. Briggs

## Abstract

Custom RNA base editing using the endogenous human Adenosine Deaminase Acting on RNA (ADAR) enzyme presents a promising approach for precision therapeutics, alleviating concerns of permanent DNA damage or immunogenicity from^1^ foreign bacterial proteins such as CRISPR/Cas. ADAR can be directed to act on therapeutic RNA targets by antisense guide RNAs (gRNAs) that create a substrate for ADAR’s adenosine-to-inosine (effectively A-to-G) deamination activity. Delivery of gRNAs via a DNA expression construct provided by Adeno-Associated Virus (AAV) might allow life-long duration of the therapy. However, a major challenge for RNA editing using gene-encoded gRNAs and endogenous levels of ADAR is achieving sufficient gRNA activity inside cells, especially in therapeutic situations where AAV delivery may provide as low as one viral genome per cell. Here we show that embedding antisense gRNAs into a U7 small nuclear RNA (snRNA) framework and adding hnRNP A1 binding domains greatly increases the efficiency of custom RNA editing. This increased editing efficiency allows for detectable RNA editing from a single genomic insertion of gRNA construct per cell, which enabled a pooled library screen of 750+ gRNA variations to further improve the SmOPT U7 hairpin system. The screen revealed critical residues responsible for RNA editing and generated new SmOPT and U7 hairpin variants that further boosted RNA editing. The final design, combined with an improved synthetic U7 promoter, resulted in up to 76% targeted editing with a single integrated copy of construct per cell, representing a 10- to 100-fold increase over existing circular gRNA approaches. Using systemic *in vivo* AAV delivery, we achieved an unprecedented 75% RNA editing in the total brain of a mouse model of Hurler syndrome. Our novel SmOPT U7 system also improved published antisense oligos for DMD exon skipping, currently in clinical trials, by up to 25-fold in differentiated myoblasts, and therefore represents a universal scaffold for ADAR-based RNA editing as well as other antisense RNA therapies.
