## Supplementary Table 1 for "A Novel Engineered U7 Small Nuclear RNA Scaffold Greatly Increases *in vitro* and *in vivo* ADAR-Mediated Programmable RNA Base Editing"

### Sheet: Supp Table 1
Guide RNA sequences
RAB7A 100.50	TGATAAAAGGCGTACATAATTCTTGTGTCTACTGTACAGAATACTGCCGCCAGCTGGATTTCCCAATTCTGAGTAACACTCTGCAATCCAAACAGGGTTCGTGG
RAB7A 100.50 SmOPT hU7	TGATAAAAGGCGTACATAATTCTTGTGTCTACTGTACAGAATACTGCCGCCAGCTGGATTTCCCAATTCTGAGTAACACTCTGCAATCCAAACAGGGTTCGTGGAATTTTTGGAGTAGGCTTTCTGGCTTTTTACCGGAAAGCCCCT
RAB7A 100.50 SmOPT mU7	TGATAAAAGGCGTACATAATTCTTGTGTCTACTGTACAGAATACTGCCGCCAGCTGGATTTCCCAATTCTGAGTAACACTCTGCAATCCAAACAGGGTTCGTGGAATTTTTGGAGCAGGTTTTCTGACTTCGGTCGGAAAACCCCT
FANCC 100.50 loops	GATTGTCCCAAGATGACATCAGCTCATTCTCACAGCCCAGCGAGGGCACCTACTCGTGTAATGCGTGGCCACAGGTCATCACCTGTCCTGTGGCCCTGGCGTGG
FANCC 100.50 loops SmOPT hU7	GATTGTCCCAAGATGACATCAGCTCATTCTCACAGCCCAGCGAGGGCACCTACTCGTGTAATGCGTGGCCACAGGTCATCACCTGTCCTGTGGCCCTGGCGTGGAATTTTTGGAGTAGGCTTTCTGGCTTTTTACCGGAAAGCCCCT
FANCC 100.50 loops SmOPT mU7	GATTGTCCCAAGATGACATCAGCTCATTCTCACAGCCCAGCGAGGGCACCTACTCGTGTAATGCGTGGCCACAGGTCATCACCTGTCCTGTGGCCCTGGCGTGGAATTTTTGGAGCAGGTTTTCTGACTTCGGTCGGAAAACCCCT
SMAD4 loops 100.50	AGTCTAAAGGTTGTGCCAGTGCAATCGGCATGGTATGAAGTACTTCGTCCAGGAGGACCAGGGCCCGGTGTAAGTGAATTTCAATCCAGCAAGGTGTTTCGTGG
SMAD4 100.50 loops SmOPT hU7	AGTCTAAAGGTTGTGCCAGTGCAATCGGCATGGTATGAAGTACTTCGTCCAGGAGGACCAGGGCCCGGTGTAAGTGAATTTCAATCCAGCAAGGTGTTTCGTGGAATTTTTGGAGTAGGCTTTCTGGCTTTTTACCGGAAAGCCCCT
SMAD4 100.50 loops SmOPT mU7	AGTCTAAAGGTTGTGCCAGTGCAATCGGCATGGTATGAAGTACTTCGTCCAGGAGGACCAGGGCCCGGTGTAAGTGAATTTCAATCCAGCAAGGTGTTTCGTGGAATTTTTGGAGCAGGTTTTCTGACTTCGGTCGGAAAACCCCT
SOD1 100.50	GCCCTGCACTGGGCCGTCGCCCTTCAGCACGCACACGGCCTTCGTCGCCACAACTCGCTAGGCCACGCCGAGGTCCTGGTTCCGAGGACTGCAACGGAAAGTGG
SOD1 100.50 SmOPT hU7	GCCCTGCACTGGGCCGTCGCCCTTCAGCACGCACACGGCCTTCGTCGCCACAACTCGCTAGGCCACGCCGAGGTCCTGGTTCCGAGGACTGCAACGGAAAGTGGAATTTTTGGAGTAGGCTTTCTGGCTTTTTACCGGAAAGCCCCT
SOD1 100.50 SmOPT mU7	GCCCTGCACTGGGCCGTCGCCCTTCAGCACGCACACGGCCTTCGTCGCCACAACTCGCTAGGCCACGCCGAGGTCCTGGTTCCGAGGACTGCAACGGAAAGTGGAATTTTTGGAGCAGGTTTTCTGACTTCGGTCGGAAAACCCCT
mutated hnRNP A1 binding motif	TATGATACGCACTTACGCTG
double hnRNP A1 binding motif	TATGATAGGGACTTAGGGTG
triple hnRNP A1 binding motif	TAGGGATAGGGATAGGGA
circularizing ribozyme 5' sequence	GCCATCAGTCGCCGGTCCCAAGCCCGGATAAAATGGGAGGGGGCGGGAAACCGCCTAACCATGCCGACTGATGGCAG
circularizing ribozyme 3' sequence	CTGCCATCAGTCGGCGTGGACTGTAGAACACTGCCAATGCCGGTCCCAAGCCCGGATAAAAGTGGAGGGTACAGTCCACGC
DMDex71 100.50	AAGTACTCACGCAGAATCTACTGGCCAGAAGTTGATCAGAGTAACGGGACCGCAAAACAAAAAATGAGGTGGTGAAGGAGACACACGCAAACTCAGCCGCGTGG
DMDex71 100.50 SmOPT hU7	AAGTACTCACGCAGAATCTACTGGCCAGAAGTTGATCAGAGTAACGGGACCGCAAAACAAAAAATGAGGTGGTGAAGGAGACACACGCAAACTCAGCCGCGTGGAATTTTTGGAGTAGGCTTTCTGGCTTTTTACCGGAAAGCCCCT
DMDex71 100.50 SmOPT mU7	AAGTACTCACGCAGAATCTACTGGCCAGAAGTTGATCAGAGTAACGGGACCGCAAAACAAAAAATGAGGTGGTGAAGGAGACACACGCAAACTCAGCCGCGTGGAATTTTTGGAGCAGGTTTTCTGACTTCGGTCGGAAAACCCCT
DMDex74 100.50	CTGGTTCAAACTTTGGCAGTAATGCTGGATTAACAAATGTTCATCATCTCCGGAAAATAAAATCAAAGGTTGTGGTTTGTTCCCCCCCTTATGTTGCTTTGTGG
DMDex74 100.50 SmOPT hU7	CTGGTTCAAACTTTGGCAGTAATGCTGGATTAACAAATGTTCATCATCTCCGGAAAATAAAATCAAAGGTTGTGGTTTGTTCCCCCCCTTATGTTGCTTTGTGGAATTTTTGGAGTAGGCTTTCTGGCTTTTTACCGGAAAGCCCCT
DMDex74 100.50 SmOPT mU7	CTGGTTCAAACTTTGGCAGTAATGCTGGATTAACAAATGTTCATCATCTCCGGAAAATAAAATCAAAGGTTGTGGTTTGTTCCCCCCCTTATGTTGCTTTGTGGAATTTTTGGAGCAGGTTTTCTGACTTCGGTCGGAAAACCCCT
RAB7Aex4 100.50	TTTCAGGATCTCGGGGACTGGCCTGGATGAGAAACTCATCTCTCCAGCCATCTAGGGTTTGGAATGTGTTGGGGGCAGTCACATCAAATACCAGAACGCGTGG
SNCAex4 100.50	AGCCAGTGGCTGCTGCAATGCTCCCTGCTCCCTCCACTGTCTTCTGGGCCACTGCTGTCACACCCGTCACCACTGCTCCTCCAACATTTGTCACTTGCTCGTGG
hnRNP RAB7A 100.50 SmOPT mU7	ACCGTATGATAGGGACTTAGGGTGTGATAAAAGGCGTACATAATTCTTGTGTCTACTGTACAGAATACTGCCGCCAGCTGGATTTCCCAATTCTGAGTAACACTCTGCAATCCAAACAGGGTTCGTGGAATTTTTGGAGCAGGTTTTCTGACTTCGGTCGGAAAACCCCT
SNCA 100.50	ACCGAACATCGTAGATTGAAGCCACAAAATCCACAGCACACAAAGACCCTGCCACCATGTATTCACTTCAGTGAAAGGGAAGCACCGAAATGCTGAGTGGGGGCGTGGAATTTTTGGAGCAGGTTTTCTGACTTCGGTCGGAAAACCCCT
GAPDH 115.80 loops SmOPT mU7	ACCGTGGCAGTGATGGCATGGACTGTGGTCATGAGTCCTTCCACGATACGTTCGTTGTCATGGATGACCTTGGCCAGGGGTGCCAAGCACAACGTGGTGCAGGAGGCATTGCTGATGATGTGGAATTTTTGGAGCAGGTTTTCTGACTTCGGTCGGAAAACCCCT
SmOPT-0U	TAATTTTTGGAGCAGGTTTTCTGACTTCGGTCGGAAAACCCCT
SmOPT-11A	AATTTTTGGAACAGGTTTTCTGACTTCGGTCGGAAAACCCCT
mU7-3GG	AATTTTTGGAGCAGGGTTTTCTGACTTCGGTCGGAAAACCCCCT
mU7-10A	AATTTTTGGAGCAGGTTTTCAGACTTCGGTCTGAAAACCCCT
mU7-12C	AATTTTTGGAGCAGGTTTTCTGCCTTCGGGCGGAAAACCCCT
SmOPT-11A mU7-3GG	AATTTTTGGAACAGGGTTTTCTGACTTCGGTCGGAAAACCCCCT
SmOPT-11A mU7-12C	AATTTTTGGAACAGGTTTTCTGCCTTCGGGCGGAAAACCCCT
SmOPT-11A mU7-3GG mU7-12C	AATTTTTGGAACAGGGTTTTCTGCCTTCGGGCGGAAAACCCCCT
RAB7A 80.40 SmOPT-11A mU7-3GG-12C	AGTACATAATTCTTGTGTCTACTGTACAGAATACTGCCGCCAGCTGGATTTCCCAATTCTGAGTAACACTCTGCAATCCAAAATTTTTGGAACAGGGTTTTCTGCCTTCGGGCGGAAAACCCCCT
hnRNP RAB7A 80.40 SmOPT-11A mU7-3GG-12C	ATATGATAGGGACTTAGGGTGGTACATAATTCTTGTGTCTACTGTACAGAATACTGCCGCCAGCTGGATTTCCCAATTCTGAGTAACACTCTGCAATCCAAAATTTTTGGAACAGGGTTTTCTGCCTTCGGGCGGAAAACCCCCT
SNCA 80.40 SmOPT-11A mU7-3GG-12C	AGATTGAAGCCACAAAATCCACAGCACACAAAGACCCTGCCACCATGTATTCACTTCAGTGAAAGGGAAGCACCGAAATGCAATTTTTGGAACAGGGTTTTCTGCCTTCGGGCGGAAAACCCCCT
hnRNP SNCA 80.40 SmOPT-11A mU7-3GG-12C	ATATGATAGGGACTTAGGGTGGATTGAAGCCACAAAATCCACAGCACACAAAGACCCTGCCACCATGTATTCACTTCAGTGAAAGGGAAGCACCGAAATGCAATTTTTGGAACAGGGTTTTCTGCCTTCGGGCGGAAAACCCCCT
GAPDH 80.40 SmOPT-11A mU7-3GG-12C	AGATACCAAAGTTGTCATGGATGACCTTGGCCAGGGGTGCCAAGCAGTTGGTGGTGCAGGAGGCATTGCTGATGATCTTGAAATTTTTGGAACAGGGTTTTCTGCCTTCGGGCGGAAAACCCCCT
hnRNP GAPDH 80.40 SmOPT-11A mU7-3GG-12C	ATATGATAGGGACTTAGGGTGGATACCAAAGTTGTCATGGATGACCTTGGCCAGGGGTGCCAAGCAGTTGGTGGTGCAGGAGGCATTGCTGATGATCTTGAAATTTTTGGAACAGGGTTTTCTGCCTTCGGGCGGAAAACCCCCT
hnRNP RAB7A 60.30 SmOPT-11A mU7-3GG-12C	ATATGATAGGGACTTAGGGTGCTTGTGTCTACTGTACAGAATACTGCCGCCAGCTGGATTTCCCAATTCTGAGTAACACTCAATTTTTGGAACAGGGTTTTCTGCCTTCGGGCGGAAAACCCCCT
CLUSTER 3xRS 19-13-11-20p8	ACCGGGTGTCGAGAAGAGGAGAACAATATGCTAAATGTTGTTCTCGTCTCCTCGACACCCTGCCGCCAGCTGGATTTCCAAATCAACCCTCCACCAAAACAAAACTCAGAAAAAAAAGACCACAAGACCAAGTGG
cadRNA 200.100.loops.interspersed.v3	ACCGAGACAGTTGTCCCCCTGGAGAGATGAAATCGATGTTGGCTCTTAATGGAAAGATAAAAGGCGTACATTCAAGATGTGTCTACTGTACAGAATACTGCCGCCAGCTGCTAATCCCAATTCTGAGTATGTGTCTGCAATCCAAACACCCATCAACCCTCCACCTTTGTCGCCTGCATTACAGGAGAATAACACATAATCCAAGTGG
LEAPER circ-arRNA151	ACCGAAAAGCTTTTTGGCTCTTAAGTCTTTGATAAAAGGCGTACATAATTCTTGTGTCTACTGTACAGAATACTGCCGCCAGCTGGATTTCCCAATTCTGAGTAACACTCTGCAATCCAAACAGGGTTCAACCCTCCACCTTACAGGCCTGCATTGTGG
DMDex2 ASO "A" SmOPT-11A mU7-3GG-12C	AGTTTTCTTTTGAACATCTTCTCTTTCATCTAAATTTTTGGAACAGGGTTTTCTGCCTTCGGGCGGAAAACCCCCT
hnRNP DMDex2 ASO "A" SmOPT-11A mU7-3GG-12C	ATGATAGGGACTTAGGGTGGTTTTCTTTTGAACATCTTCTCTTTCATCTAAATTTTTGGAACAGGGTTTTCTGCCTTCGGGCGGAAAACCCCCT
DMDex2 ASO "C" SmOPT-11A mU7-3GG-12C	AATTCTTACCTTAGAAAATTGTGCAATTTTTGGAACAGGGTTTTCTGCCTTCGGGCGGAAAACCCCCT
hnRNP DMDex2 ASO "C" SmOPT-11A mU7-3GG-12C	ATGATAGGGACTTAGGGTGATTCTTACCTTAGAAAATTGTGCAATTTTTGGAACAGGGTTTTCTGCCTTCGGGCGGAAAACCCCCT
DMDex2 ASO "A+C" SmOPT-11A mU7-3GG-12C	ACCATTCTTACCTTAGAAAATTGTGCATTTACCCATTTTGTGAATGTTTTCTTTTGAACATCTTCTCTTTCATCTAAATTTTTGGAACAGGGTTTTCTGCCTTCGGGCGGAAAACCCCCT
hnRNP DMDex2 ASO "A+C" SmOPT-11A mU7-3GG-12C	ATGATAGGGACTTAGGGTGCCATTCTTACCTTAGAAAATTGTGCATTTACCCATTTTGTGAATGTTTTCTTTTGAACATCTTCTCTTTCATCTAAATTTTTGGAACAGGGTTTTCTGCCTTCGGGCGGAAAACCCCCT
DMDex51 ASO "long" SmOPT-11A mU7-3GG-12C	AGCAGGTACCTCCAACATCAAGGAAGATGGCATTTCTAGTTTGGAGAATTTTTGGAACAGGGTTTTCTGCCTTCGGGCGGAAAACCCCCT
hnRNP DMDex51 ASO "long" SmOPT-11A mU7-3GG-12C	ATGATAGGGACTTAGGGTGGCAGGTACCTCCAACATCAAGGAAGATGGCATTTCTAGTTTGGAGAATTTTTGGAACAGGGTTTTCTGCCTTCGGGCGGAAAACCCCCT
DMDex51 ASO "split" SmOPT-11A mU7-3GG-12C	ACCTCTGTGATTTTATAACTTGATTCAAGGAAGATGGCATTTCTAATTTTTGGAACAGGGTTTTCTGCCTTCGGGCGGAAAACCCCCT
hnRNP DMDex51 ASO "split" SmOPT-11A mU7-3GG-12C	ATGATAGGGACTTAGGGTGCCTCTGTGATTTTATAACTTGATTCAAGGAAGATGGCATTTCTAATTTTTGGAACAGGGTTTTCTGCCTTCGGGCGGAAAACCCCCT
mIDUA exon-exon 100.50 SmOPT-11A mU7-3GG-12C	ACACTGTATGATTGCTGTCCAACACAGCCCCAGCCTTTGACACCTCTGCCCAGAGTTGTTCTCCATCCAACAGGGCCATGAGCCCCATGACTGTGAGTACTAATTTTTGGAACAGGGTTTTCTGCCTTCGGGCGGAAAACCCCCT
hnRNP mIDUA exon-exon 100.50 SmOPT-11A mU7-3GG-12C	ATGATAGGGACTTAGGGTGCACTGTATGATTGCTGTCCAACACAGCCCCAGCCTTTGACACCTCTGCCCAGAGTTGTTCTCCATCCAACAGGGCCATGAGCCCCATGACTGTGAGTACTAATTTTTGGAACAGGGTTTTCTGCCTTCGGGCGGAAAACCCCCT
hnRNP mIDUA exon-exon 100.50 loops SmOPT-11A mU7-3GG-12C	ATGATAGGGACTTAGGGTGCACTGTATGATTGCACAGGTACACAGCCCCAGCCTTTGACACCTCTGCCCAGAGTACAAGACCATCCAACAGGGCCATGAGCCCCATGACTGTGAGTACTAATTTTTG
hnRNP mIDUA exon-exon 90.60 loops SmOPT-11A mU7-3GG-12C	ATGATAGGGACTTAGGGTGCCAGGACACCCACTGTATGATTGCACAGGTACACAGCCCCAGCCTTTGACACCTCTGCCCAGAGTACAAGACCATCCAACAGGGCCATGAAATTTTTGGAACAGGGTTTTCTGCCTTCGGGCGGAAAACCCCCT
hnRNP mIDUA exon-exon 90.65 loops SmOPT-11A mU7-3GG-12C	ATGATAGGGACTTAGGGTGGCTGGCCAGGACACCCACTGTATGATTGCACAGGTACACAGCCCCAGCCTTTGACACCTCTGCCCAGAGTACAAGACCATCCAACAGGGCAATTTTTGGAACAGGGTTTTCTGCCTTCGGGCGGAAAACCCCCT
mIDUA intron-exon 100.50 SmOPT-11A mU7-3GG-12C	ACACTGTATGATTGCTGTCCAACACAGCCCCAGCCTTTGACACCTCTGCCCAGAGTTGTTCTCCATCTATAAGCCAAGCAGAGGGCTGAGGCTGTTGGCTCAATTTTTGGAACAGGGTTTTCTGCCTTCGGGCGGAAAACCCCCT
hnRNP mIDUA intron-exon 100.50 SmOPT-11A mU7-3GG-12C	ATGATAGGGACTTAGGGTGCACTGTATGATTGCTGTCCAACACAGCCCCAGCCTTTGACACCTCTGCCCAGAGTTGTTCTCCATCTATAAGCCAAGCAGAGGGCTGAGGCTGTTGGCTCAATTTTTGGAACAGGGTTTTCTGCCTTCGGGCGGAAAACCCCCT
hnRNP mIDUA intron-exon 100.50 loops SmOPT-11A mU7-3GG-12C	ATGATAGGGACTTAGGGTGCACTGTATGATTGCACAGGTACACAGCCCCAGCCTTTGACACCTCTGCCCAGAGTACAAGACCATCTATAAGCCAAGCAGAGGGCTGAGGCTGTTGGCTCAATTTTTGGAACAGGGTTTTCTGCCTTCGGGCGGAAAACCCCCT
hnRNP mIDUA intron-exon 100.50 90.60 loops SmOPT-11A mU7-3GG-12C	ATGATAGGGACTTAGGGTGCCAGGACACCCACTGTATGATTGCACAGGTACACAGCCCCAGCCTTTGACACCTCTGCCCAGAGTACAAGACCATCTATAAGCCAAGCAGAATTTTTGGAACAGGGTTTTCTGCCTTCGGGCGGAAAACCCCCT
hnRNP mIDUA intron-exon 100.50 90.65 loops SmOPT-11A mU7-3GG-12C	ATGATAGGGACTTAGGGTGGCTGGCCAGGACACCCACTGTATGATTGCACAGGTACACAGCCCCAGCCTTTGACACCTCTGCCCAGAGTACAAGACCATCTATAAGCCAAATTTTTGGAACAGGGTTTTCTGCCTTCGGGCGGAAAACCCCCT
Hurler guide RNA	ATGATAGGGACTTAGGGTGGCTGGCCAGGACACCCACTGTATGATTGCACAGGTACACAGCCCCAGCCTTTGAGACCTCTGCCCAGAGTACAAGACCATCTATAAGCCAAATTTTTGGAACAGGGTTTTCTGCCTTCGGGCGGAAAACCCCCT
Scramble guide RNA	ATGATAGGGACTTAGGGTGCAGTGGCAAGTGAATAGCCGGCCTGGCATCAGCCCTTGGATTTGTCAATTCCCAGGGCACCATTGTTGCCTACTGCGCCGAAGGTGGCAGAGTTATCCTGAATTTTTGGAACAGGGTTTTCTGCCTTCGGGCGGAAAACCCCCT
Primer sequences
RAB7AUTR forw	GACTGGAGTTCAGACGTGTGCTCTTCCGATCTAGGCCTGTAAGGTGGAGGG
RAB7AUTR rev	ACACTCTTTCCCTACACGACGCTCTTCCGATCTGAGATGAAAAGCTTTTTGGCTCTTAAGTC
FANCC forw	GACTGGAGTTCAGACGTGTGCTCTTCCGATCTCCTTAAAGAGCTGCGAACTCAA
FANCC rev	ACACTCTTTCCCTACACGACGCTCTTCCGATCTGAACATGTCTGACTGAGTCTGG
SMAD4 forw	GACTGGAGTTCAGACGTGTGCTCTTCCGATCTGGAATTGGTGTTGATGACCTTC
SMAD4 rev	ACACTCTTTCCCTACACGACGCTCTTCCGATCTAGTCCACCATCCTGATAAGGTTAAG
SOD1 forw	ACACTCTTTCCCTACACGACGCTCTTCCGATCTTAGTCTCCTGCAGCGTCTGG
SOD1 rev	GACTGGAGTTCAGACGTGTGCTCTTCCGATCTTAATGCTTCCCCACACCTTC
SNCAUTR forw	GACTGGAGTTCAGACGTGTGCTCTTCCGATCTCCATCAGCAGTGATTGAAGTATC
SNCAUTR rev	ACACTCTTTCCCTACACGACGCTCTTCCGATCTGGATTTAGAAATAAGTGGTAGTCACTTAGGTG
RAB7Aex4 forw	CTGGGAGATTCTGGAGTCGG
RAB7Aex4 rev	TGGCACTGGTCTCAAAGTAGG
SNCAex4 forw	TTCTGCCTTTCCACCCTC
SNCAex4 rev	TCACTAACAACTTCTGAACAACAG
GFP RT	/5Phos/GCTCCCTGTCTGACGNNNNNNNNNNCTCGCCCTTGCTCACCATG
RAB7A RT	/5Phos/GCTCCCTGTCTGACGNNNNNNNNNNGCTCTTAAGTCTTTGATAAAAGGCGTAC
SNCA RT	/5Phos/GCTCCCTGTCTGACGNNNNNNNNNNGGATTTAGAAATAAGTGGTAGTCACTTAGGTG
GAPDH RT	/5Phos/GCTCCCTGTCTGACGNNNNNNNNNNCAGTGATGGCATGGACTGTG
GFP 2ndStrand	GACTGGAGTTCAGACGTGTGCTCTTCCGATCTGGACTCCGTCGTCAGGATCATC
RAB7A 2ndStrand	GACTGGAGTTCAGACGTGTGCTCTTCCGATCTGGTTGAACCCTGTTTGGATTGC
SNCA 2ndStrand	GACTGGAGTTCAGACGTGTGCTCTTCCGATCTGCATTTCGGTGCTTCCCTTTC
GAPDH 2ndStrand	GACTGGAGTTCAGACGTGTGCTCTTCCGATCTGGGTGTGAACCATGAGAAGT
GAPDH forw	GACTGGAGTTCAGACGTGTGCTCTTCCGATCTGGGTGTGAACCATGAGAAGT
GAPDH rev	ACACTCTTTCCCTACACGACGCTCTTCCGATCTCAGGGATGATGTTCTGGAGAGC
SmOPT mU7 RT	GAAGTCAGAAAACCTGCTCCAAAAATT
SmOPT-11A mU7-3GG-12C RT	GAAGGCAGAAAACCCTGTTCCAAAAATT
U1 RT	ATGCAGTCGAGTTTCCCACAT
mIDUAex7 forw	ACCCCTATTTACAATGACGAGG
mIDUAex11 rev	GAAGCTTCCGGTGTAGGGTC
mIDUAex8 forw	GACTGGAGTTCAGACGTGTGCTCTTCCGATCTGACAATGCCTTCCTGAGCTACCAC
mIDUAex10 rev	ACACTCTTTCCCTACACGACGCTCTTCCGATCTTGCTGAGTTGATTGTCTAAGTAGAG
DMDex70 forw	GTGCAGACTGTCTTAGAGGG
DMDex72 rev	CGTGAATGAGTATCATCGTGTG
DMDex71 probe	CCGTTACTCTGATCAACTTCTGGCCA
DMDex7072 probe	ACAACATGGAAACGCCTGCCTC
DMDex73 forw	CAGCAATGGATCTTATCTAAATG
DMDex74 forw	TCCTTAGAGAGTGAGGAAAG
DMDex75 rev	GACAGGCCTTTATGTTCG
DMDex7475 probe	CTGCTAGGATTCTCTCTAGCTCCC
DMDex7375 probe	TCTCCTAATGAGAGCATGAATCTGCAAG
RAB7A gRNA forw	GATAAAAGGCGTACATAATTCTTGTGTCT
RAB7A gRNA rev	TGTTTGGATTGCAGAGTGTTAC
RAB7A gRNA probe	ACAGAATACTGCCGCCAGCTGGATTTC
SNCA gRNA forw	GCATTTCGGTGCTTCCCTTTC
SNCA gRNA rev	AAATCCACAGCACACAAAG
SNCA gRNA probe	ACTGAAGTGAATACATGGTGGCAG
U1 snRNA forw	CCATGATCACGAAGGTGGTTT
U1 snRNA rev	ATGCAGTCGAGTTTCCCACAT
U1 snRNA probe	CCGGATGTGCTGACCCCTGCGATTTCCC
RAB7A mRNA forw	AGGCCTGTAAGGTGGAGGG
RAB7A mRNA rev	TGAAATAACGGCAATTTATCCATTGCACATAC
RAB7A mRNA probe	ACTGTCTAGTTCCCTTCTGTG
SNCA mRNA forw	CCATCAGCAGTGATTGAAGTATC
SNCA mRNA rev	TCACTAACAACTTCTGAACAACAG
SNCA mRNA probe	AGTGAGGATTTAGAAATAAGTGGTAGTCAC
HPRT1 mRNA forw	TTGTTGTAGGATATGCCCTTGA
HPRT1 mRNA rev	GCGATGTCAATAGGACTCCAG
HPRT1 mRNA probe	AGCCTAAGATGAGAGTTCAAGTTGAGTTTGG
GFP mRNA forw	CTGAAGTTCATCTGCACCAC
GFP mRNA rev	GTCCTTGAAGAAGATGGTGC
GFP mRNA probe	CAAGTCCGCCATGCCCGAAG
DMDex1 forw	ATCGCTGCCTTGATATACACTT
DMDex3 rev	CCTCCCATCCTGTAGGTCA
DMDex12 probe	TTTGAACATCTTCTCTTTCATAACAGTCC
DMDex13 probe	CTGCTTCCCAAAAACAGTCCTCTACTTCT
DMDex50 forw	CCTGACCTAGCTCCTGGACTGA
DMDex51 forw	GTGATGGTGGGTGACCTTGAG
DMDex52 rev	GACGCCTCTGTTCCAAATCC
DMDex5152 probe	ATCAAGCAGAAGGCAACAA
DMDex5052 probe	CTATTGGAGCCTGCAACAA
Hurler gRNA forw	TGATTGCACAGGTACAC
Hurler gRNA rev	TGGCTTATAGATGGTCTTG
Hurler gRNA probe	AGCCTTTGASACCTCTGCCCAGAGTA
Scramble gRNA forw	CAGTGGCAAGTGAATAGC
Scramble gRNA rev	CGCAGTAGGCAACAATG
Scramble gRNA probe	TGGCATCAGCCCTTGGATTTG
mIDUA mRNA forw	GACTGGAAAGATGGCTCAGTAGA
mIDUA mRNA rev	CCACCAACACTAGGACAATAGGC
mIDUA mRNA probe	TATATTGCCATGCCCAGCCTATAC
GAPDH mRNA forw	AGGTCGGTGTGAACGGATTTG
GAPDH mRNA rev	TGTAGACCATGTAGTTGAGGTCA
GAPDH mRNA probe	AGTGGCAAAGTGGAGATTGTTGCC
