## Supplementary Table 2 for "A Novel Engineered U7 Small Nuclear RNA Scaffold Greatly Increases *in vitro* and *in vivo* ADAR-Mediated Programmable RNA Base Editing"

### Sheet: Supp Table 2
Variant Name	Sm sequence	U7 hairpin
SmOPT-0_mU7	AATTTTTGGAG	CA GGTTTTCTGAC TTCG GTCGGAAAACC CCT
SmOPT-0A_mU7	AAATTTTTGGAG	CA GGTTTTCTGAC TTCG GTCGGAAAACC CCT
SmOPT-0C_mU7	CAATTTTTGGAG	CA GGTTTTCTGAC TTCG GTCGGAAAACC CCT
SmOPT-0G_mU7	GAATTTTTGGAG	CA GGTTTTCTGAC TTCG GTCGGAAAACC CCT
SmOPT-0T_mU7	TAATTTTTGGAG	CA GGTTTTCTGAC TTCG GTCGGAAAACC CCT
SmOPT-1C_mU7	CATTTTTGGAG	CA GGTTTTCTGAC TTCG GTCGGAAAACC CCT
SmOPT-1G_mU7	GATTTTTGGAG	CA GGTTTTCTGAC TTCG GTCGGAAAACC CCT
SmOPT-1T_mU7	TATTTTTGGAG	CA GGTTTTCTGAC TTCG GTCGGAAAACC CCT
SmOPT-2C_mU7	ACTTTTTGGAG	CA GGTTTTCTGAC TTCG GTCGGAAAACC CCT
SmOPT-2G_mU7	AGTTTTTGGAG	CA GGTTTTCTGAC TTCG GTCGGAAAACC CCT
SmOPT-2T_mU7	ATTTTTTGGAG	CA GGTTTTCTGAC TTCG GTCGGAAAACC CCT
SmOPT-3A_mU7	AAATTTTGGAG	CA GGTTTTCTGAC TTCG GTCGGAAAACC CCT
SmOPT-3C_mU7	AACTTTTGGAG	CA GGTTTTCTGAC TTCG GTCGGAAAACC CCT
SmOPT-3G_mU7	AAGTTTTGGAG	CA GGTTTTCTGAC TTCG GTCGGAAAACC CCT
SmOPT-4A_mU7	AATATTTGGAG	CA GGTTTTCTGAC TTCG GTCGGAAAACC CCT
SmOPT-4C_mU7	AATCTTTGGAG	CA GGTTTTCTGAC TTCG GTCGGAAAACC CCT
SmOPT-4G_mU7	AATGTTTGGAG	CA GGTTTTCTGAC TTCG GTCGGAAAACC CCT
SmOPT-5A_mU7	AATTATTGGAG	CA GGTTTTCTGAC TTCG GTCGGAAAACC CCT
SmOPT-5C_mU7	AATTCTTGGAG	CA GGTTTTCTGAC TTCG GTCGGAAAACC CCT
SmOPT-5G_mU7	AATTGTTGGAG	CA GGTTTTCTGAC TTCG GTCGGAAAACC CCT
SmOPT-6A_mU7	AATTTATGGAG	CA GGTTTTCTGAC TTCG GTCGGAAAACC CCT
SmOPT-6C_mU7	AATTTCTGGAG	CA GGTTTTCTGAC TTCG GTCGGAAAACC CCT
SmOPT-7A_mU7	AATTTTAGGAG	CA GGTTTTCTGAC TTCG GTCGGAAAACC CCT
SmOPT-7C_mU7	AATTTTCGGAG	CA GGTTTTCTGAC TTCG GTCGGAAAACC CCT
SmOPT-7G_mU7	AATTTTGGGAG	CA GGTTTTCTGAC TTCG GTCGGAAAACC CCT
SmOPT-8A_mU7	AATTTTTAGAG	CA GGTTTTCTGAC TTCG GTCGGAAAACC CCT
SmOPT-8C_mU7	AATTTTTCGAG	CA GGTTTTCTGAC TTCG GTCGGAAAACC CCT
SmOPT-8T_mU7	AATTTTTTGAG	CA GGTTTTCTGAC TTCG GTCGGAAAACC CCT
SmOPT-9A_mU7	AATTTTTGAAG	CA GGTTTTCTGAC TTCG GTCGGAAAACC CCT
SmOPT-9C_mU7	AATTTTTGCAG	CA GGTTTTCTGAC TTCG GTCGGAAAACC CCT
SmOPT-9T_mU7	AATTTTTGTAG	CA GGTTTTCTGAC TTCG GTCGGAAAACC CCT
SmOPT-10C_mU7	AATTTTTGGCG	CA GGTTTTCTGAC TTCG GTCGGAAAACC CCT
SmOPT-10G_mU7	AATTTTTGGGG	CA GGTTTTCTGAC TTCG GTCGGAAAACC CCT
SmOPT-10T_mU7	AATTTTTGGTG	CA GGTTTTCTGAC TTCG GTCGGAAAACC CCT
SmOPT-11A_mU7	AATTTTTGGAA	CA GGTTTTCTGAC TTCG GTCGGAAAACC CCT
SmOPT-11C_mU7	AATTTTTGGAC	CA GGTTTTCTGAC TTCG GTCGGAAAACC CCT
SmOPT-11T_mU7	AATTTTTGGAT	CA GGTTTTCTGAC TTCG GTCGGAAAACC CCT
SmOPT-12A_mU7	AATTTTTGGAGA	CA GGTTTTCTGAC TTCG GTCGGAAAACC CCT
SmOPT-12C_mU7	AATTTTTGGAGC	CA GGTTTTCTGAC TTCG GTCGGAAAACC CCT
SmOPT-12G_mU7	AATTTTTGGAGG	CA GGTTTTCTGAC TTCG GTCGGAAAACC CCT
SmOPT-12T_mU7	AATTTTTGGAGT	CA GGTTTTCTGAC TTCG GTCGGAAAACC CCT
SmOPT-0AA_mU7	AAAATTTTTGGAG	CA GGTTTTCTGAC TTCG GTCGGAAAACC CCT
SmOPT-0AC_mU7	ACAATTTTTGGAG	CA GGTTTTCTGAC TTCG GTCGGAAAACC CCT
SmOPT-0AG_mU7	AGAATTTTTGGAG	CA GGTTTTCTGAC TTCG GTCGGAAAACC CCT
SmOPT-0AT_mU7	ATAATTTTTGGAG	CA GGTTTTCTGAC TTCG GTCGGAAAACC CCT
U1Sm-0_mU7	AATTTGTGGAG	CA GGTTTTCTGAC TTCG GTCGGAAAACC CCT
U1Sm-0A_mU7	AAATTTGTGGAG	CA GGTTTTCTGAC TTCG GTCGGAAAACC CCT
U1Sm-0C_mU7	CAATTTGTGGAG	CA GGTTTTCTGAC TTCG GTCGGAAAACC CCT
U1Sm-0G_mU7	GAATTTGTGGAG	CA GGTTTTCTGAC TTCG GTCGGAAAACC CCT
U1Sm-0T_mU7	TAATTTGTGGAG	CA GGTTTTCTGAC TTCG GTCGGAAAACC CCT
U1Sm-1C_mU7	CATTTGTGGAG	CA GGTTTTCTGAC TTCG GTCGGAAAACC CCT
U1Sm-1G_mU7	GATTTGTGGAG	CA GGTTTTCTGAC TTCG GTCGGAAAACC CCT
U1Sm-1T_mU7	TATTTGTGGAG	CA GGTTTTCTGAC TTCG GTCGGAAAACC CCT
U1Sm-2C_mU7	ACTTTGTGGAG	CA GGTTTTCTGAC TTCG GTCGGAAAACC CCT
U1Sm-2G_mU7	AGTTTGTGGAG	CA GGTTTTCTGAC TTCG GTCGGAAAACC CCT
U1Sm-2T_mU7	ATTTTGTGGAG	CA GGTTTTCTGAC TTCG GTCGGAAAACC CCT
U1Sm-3A_mU7	AAATTGTGGAG	CA GGTTTTCTGAC TTCG GTCGGAAAACC CCT
U1Sm-3C_mU7	AACTTGTGGAG	CA GGTTTTCTGAC TTCG GTCGGAAAACC CCT
U1Sm-3G_mU7	AAGTTGTGGAG	CA GGTTTTCTGAC TTCG GTCGGAAAACC CCT
U1Sm-4A_mU7	AATATGTGGAG	CA GGTTTTCTGAC TTCG GTCGGAAAACC CCT
U1Sm-4C_mU7	AATCTGTGGAG	CA GGTTTTCTGAC TTCG GTCGGAAAACC CCT
U1Sm-4G_mU7	AATGTGTGGAG	CA GGTTTTCTGAC TTCG GTCGGAAAACC CCT
U1Sm-5A_mU7	AATTAGTGGAG	CA GGTTTTCTGAC TTCG GTCGGAAAACC CCT
U1Sm-5C_mU7	AATTCGTGGAG	CA GGTTTTCTGAC TTCG GTCGGAAAACC CCT
U1Sm-5G_mU7	AATTGGTGGAG	CA GGTTTTCTGAC TTCG GTCGGAAAACC CCT
U1Sm-6A_mU7	AATTTATGGAG	CA GGTTTTCTGAC TTCG GTCGGAAAACC CCT
U1Sm-6C_mU7	AATTTCTGGAG	CA GGTTTTCTGAC TTCG GTCGGAAAACC CCT
U1Sm-7A_mU7	AATTTGAGGAG	CA GGTTTTCTGAC TTCG GTCGGAAAACC CCT
U1Sm-7C_mU7	AATTTGCGGAG	CA GGTTTTCTGAC TTCG GTCGGAAAACC CCT
U1Sm-7G_mU7	AATTTGGGGAG	CA GGTTTTCTGAC TTCG GTCGGAAAACC CCT
U1Sm-8A_mU7	AATTTGTAGAG	CA GGTTTTCTGAC TTCG GTCGGAAAACC CCT
U1Sm-8C_mU7	AATTTGTCGAG	CA GGTTTTCTGAC TTCG GTCGGAAAACC CCT
U1Sm-8T_mU7	AATTTGTTGAG	CA GGTTTTCTGAC TTCG GTCGGAAAACC CCT
U1Sm-9A_mU7	AATTTGTGAAG	CA GGTTTTCTGAC TTCG GTCGGAAAACC CCT
U1Sm-9C_mU7	AATTTGTGCAG	CA GGTTTTCTGAC TTCG GTCGGAAAACC CCT
U1Sm-9T_mU7	AATTTGTGTAG	CA GGTTTTCTGAC TTCG GTCGGAAAACC CCT
U1Sm-10C_mU7	AATTTGTGGCG	CA GGTTTTCTGAC TTCG GTCGGAAAACC CCT
U1Sm-10G_mU7	AATTTGTGGGG	CA GGTTTTCTGAC TTCG GTCGGAAAACC CCT
U1Sm-10T_mU7	AATTTGTGGTG	CA GGTTTTCTGAC TTCG GTCGGAAAACC CCT
U1Sm-11A_mU7	AATTTGTGGAA	CA GGTTTTCTGAC TTCG GTCGGAAAACC CCT
U1Sm-11C_mU7	AATTTGTGGAC	CA GGTTTTCTGAC TTCG GTCGGAAAACC CCT
U1Sm-11T_mU7	AATTTGTGGAT	CA GGTTTTCTGAC TTCG GTCGGAAAACC CCT
U7Sm-0_mU7	AATTTGTCTAG	CA GGTTTTCTGAC TTCG GTCGGAAAACC CCT
U7Sm-0A_mU7	AAATTTGTCTAG	CA GGTTTTCTGAC TTCG GTCGGAAAACC CCT
U7Sm-0C_mU7	CAATTTGTCTAG	CA GGTTTTCTGAC TTCG GTCGGAAAACC CCT
U7Sm-0G_mU7	GAATTTGTCTAG	CA GGTTTTCTGAC TTCG GTCGGAAAACC CCT
U7Sm-0T_mU7	TAATTTGTCTAG	CA GGTTTTCTGAC TTCG GTCGGAAAACC CCT
U7Sm-1C_mU7	CATTTGTCTAG	CA GGTTTTCTGAC TTCG GTCGGAAAACC CCT
U7Sm-1G_mU7	GATTTGTCTAG	CA GGTTTTCTGAC TTCG GTCGGAAAACC CCT
U7Sm-1T_mU7	TATTTGTCTAG	CA GGTTTTCTGAC TTCG GTCGGAAAACC CCT
U7Sm-2C_mU7	ACTTTGTCTAG	CA GGTTTTCTGAC TTCG GTCGGAAAACC CCT
U7Sm-2G_mU7	AGTTTGTCTAG	CA GGTTTTCTGAC TTCG GTCGGAAAACC CCT
U7Sm-2T_mU7	ATTTTGTCTAG	CA GGTTTTCTGAC TTCG GTCGGAAAACC CCT
U7Sm-3A_mU7	AAATTGTCTAG	CA GGTTTTCTGAC TTCG GTCGGAAAACC CCT
U7Sm-3C_mU7	AACTTGTCTAG	CA GGTTTTCTGAC TTCG GTCGGAAAACC CCT
U7Sm-3G_mU7	AAGTTGTCTAG	CA GGTTTTCTGAC TTCG GTCGGAAAACC CCT
U7Sm-4A_mU7	AATATGTCTAG	CA GGTTTTCTGAC TTCG GTCGGAAAACC CCT
U7Sm-4C_mU7	AATCTGTCTAG	CA GGTTTTCTGAC TTCG GTCGGAAAACC CCT
U7Sm-4G_mU7	AATGTGTCTAG	CA GGTTTTCTGAC TTCG GTCGGAAAACC CCT
U7Sm-5A_mU7	AATTAGTCTAG	CA GGTTTTCTGAC TTCG GTCGGAAAACC CCT
U7Sm-5C_mU7	AATTCGTCTAG	CA GGTTTTCTGAC TTCG GTCGGAAAACC CCT
U7Sm-5G_mU7	AATTGGTCTAG	CA GGTTTTCTGAC TTCG GTCGGAAAACC CCT
U7Sm-6A_mU7	AATTTATCTAG	CA GGTTTTCTGAC TTCG GTCGGAAAACC CCT
U7Sm-6C_mU7	AATTTCTCTAG	CA GGTTTTCTGAC TTCG GTCGGAAAACC CCT
U7Sm-6T_mU7	AATTTTTCTAG	CA GGTTTTCTGAC TTCG GTCGGAAAACC CCT
U7Sm-7A_mU7	AATTTGACTAG	CA GGTTTTCTGAC TTCG GTCGGAAAACC CCT
U7Sm-7C_mU7	AATTTGCCTAG	CA GGTTTTCTGAC TTCG GTCGGAAAACC CCT
U7Sm-7G_mU7	AATTTGGCTAG	CA GGTTTTCTGAC TTCG GTCGGAAAACC CCT
U7Sm-8A_mU7	AATTTGTATAG	CA GGTTTTCTGAC TTCG GTCGGAAAACC CCT
U7Sm-8T_mU7	AATTTGTTTAG	CA GGTTTTCTGAC TTCG GTCGGAAAACC CCT
U7Sm-9A_mU7	AATTTGTCAAG	CA GGTTTTCTGAC TTCG GTCGGAAAACC CCT
U7Sm-9C_mU7	AATTTGTCCAG	CA GGTTTTCTGAC TTCG GTCGGAAAACC CCT
U7Sm-10C_mU7	AATTTGTCTCG	CA GGTTTTCTGAC TTCG GTCGGAAAACC CCT
U7Sm-10G_mU7	AATTTGTCTGG	CA GGTTTTCTGAC TTCG GTCGGAAAACC CCT
U7Sm-10T_mU7	AATTTGTCTTG	CA GGTTTTCTGAC TTCG GTCGGAAAACC CCT
U7Sm-11A_mU7	AATTTGTCTAA	CA GGTTTTCTGAC TTCG GTCGGAAAACC CCT
U7Sm-11C_mU7	AATTTGTCTAC	CA GGTTTTCTGAC TTCG GTCGGAAAACC CCT
U7Sm-11T_mU7	AATTTGTCTAT	CA GGTTTTCTGAC TTCG GTCGGAAAACC CCT
SmMUT-0_mU7	AACGCGTCATG	CA GGTTTTCTGAC TTCG GTCGGAAAACC CCT
SmMUT-0A_mU7	AAACGCGTCATG	CA GGTTTTCTGAC TTCG GTCGGAAAACC CCT
SmMUT-0C_mU7	CAACGCGTCATG	CA GGTTTTCTGAC TTCG GTCGGAAAACC CCT
SmMUT-0G_mU7	GAACGCGTCATG	CA GGTTTTCTGAC TTCG GTCGGAAAACC CCT
SmMUT-0T_mU7	TAACGCGTCATG	CA GGTTTTCTGAC TTCG GTCGGAAAACC CCT
SmOPT-0_hU7	AATTTTTGGAG	TA GGCTTTCTGG CTTTTTA CCGGAAAGCC CCT
SmOPT-0A_hU7	AAATTTTTGGAG	TA GGCTTTCTGG CTTTTTA CCGGAAAGCC CCT
SmOPT-0C_hU7	CAATTTTTGGAG	TA GGCTTTCTGG CTTTTTA CCGGAAAGCC CCT
SmOPT-0G_hU7	GAATTTTTGGAG	TA GGCTTTCTGG CTTTTTA CCGGAAAGCC CCT
SmOPT-0T_hU7	TAATTTTTGGAG	TA GGCTTTCTGG CTTTTTA CCGGAAAGCC CCT
SmOPT-1C_hU7	CATTTTTGGAG	TA GGCTTTCTGG CTTTTTA CCGGAAAGCC CCT
SmOPT-1G_hU7	GATTTTTGGAG	TA GGCTTTCTGG CTTTTTA CCGGAAAGCC CCT
SmOPT-1T_hU7	TATTTTTGGAG	TA GGCTTTCTGG CTTTTTA CCGGAAAGCC CCT
SmOPT-2C_hU7	ACTTTTTGGAG	TA GGCTTTCTGG CTTTTTA CCGGAAAGCC CCT
SmOPT-2G_hU7	AGTTTTTGGAG	TA GGCTTTCTGG CTTTTTA CCGGAAAGCC CCT
SmOPT-2T_hU7	ATTTTTTGGAG	TA GGCTTTCTGG CTTTTTA CCGGAAAGCC CCT
SmOPT-3A_hU7	AAATTTTGGAG	TA GGCTTTCTGG CTTTTTA CCGGAAAGCC CCT
SmOPT-3C_hU7	AACTTTTGGAG	TA GGCTTTCTGG CTTTTTA CCGGAAAGCC CCT
SmOPT-3G_hU7	AAGTTTTGGAG	TA GGCTTTCTGG CTTTTTA CCGGAAAGCC CCT
SmOPT-4A_hU7	AATATTTGGAG	TA GGCTTTCTGG CTTTTTA CCGGAAAGCC CCT
SmOPT-4C_hU7	AATCTTTGGAG	TA GGCTTTCTGG CTTTTTA CCGGAAAGCC CCT
SmOPT-4G_hU7	AATGTTTGGAG	TA GGCTTTCTGG CTTTTTA CCGGAAAGCC CCT
SmOPT-5A_hU7	AATTATTGGAG	TA GGCTTTCTGG CTTTTTA CCGGAAAGCC CCT
SmOPT-5C_hU7	AATTCTTGGAG	TA GGCTTTCTGG CTTTTTA CCGGAAAGCC CCT
SmOPT-5G_hU7	AATTGTTGGAG	TA GGCTTTCTGG CTTTTTA CCGGAAAGCC CCT
SmOPT-6A_hU7	AATTTATGGAG	TA GGCTTTCTGG CTTTTTA CCGGAAAGCC CCT
SmOPT-6C_hU7	AATTTCTGGAG	TA GGCTTTCTGG CTTTTTA CCGGAAAGCC CCT
SmOPT-6G_hU7	AATTTGTGGAG	TA GGCTTTCTGG CTTTTTA CCGGAAAGCC CCT
SmOPT-7A_hU7	AATTTTAGGAG	TA GGCTTTCTGG CTTTTTA CCGGAAAGCC CCT
SmOPT-7C_hU7	AATTTTCGGAG	TA GGCTTTCTGG CTTTTTA CCGGAAAGCC CCT
SmOPT-7G_hU7	AATTTTGGGAG	TA GGCTTTCTGG CTTTTTA CCGGAAAGCC CCT
SmOPT-8A_hU7	AATTTTTAGAG	TA GGCTTTCTGG CTTTTTA CCGGAAAGCC CCT
SmOPT-8C_hU7	AATTTTTCGAG	TA GGCTTTCTGG CTTTTTA CCGGAAAGCC CCT
SmOPT-8T_hU7	AATTTTTTGAG	TA GGCTTTCTGG CTTTTTA CCGGAAAGCC CCT
SmOPT-9A_hU7	AATTTTTGAAG	TA GGCTTTCTGG CTTTTTA CCGGAAAGCC CCT
SmOPT-9C_hU7	AATTTTTGCAG	TA GGCTTTCTGG CTTTTTA CCGGAAAGCC CCT
SmOPT-9T_hU7	AATTTTTGTAG	TA GGCTTTCTGG CTTTTTA CCGGAAAGCC CCT
SmOPT-10C_hU7	AATTTTTGGCG	TA GGCTTTCTGG CTTTTTA CCGGAAAGCC CCT
SmOPT-10G_hU7	AATTTTTGGGG	TA GGCTTTCTGG CTTTTTA CCGGAAAGCC CCT
SmOPT-10T_hU7	AATTTTTGGTG	TA GGCTTTCTGG CTTTTTA CCGGAAAGCC CCT
SmOPT-11A_hU7	AATTTTTGGAA	TA GGCTTTCTGG CTTTTTA CCGGAAAGCC CCT
SmOPT-11C_hU7	AATTTTTGGAC	TA GGCTTTCTGG CTTTTTA CCGGAAAGCC CCT
SmOPT-11T_hU7	AATTTTTGGAT	TA GGCTTTCTGG CTTTTTA CCGGAAAGCC CCT
SmOPT-12A_hU7	AATTTTTGGAGA	TA GGCTTTCTGG CTTTTTA CCGGAAAGCC CCT
SmOPT-12C_hU7	AATTTTTGGAGC	TA GGCTTTCTGG CTTTTTA CCGGAAAGCC CCT
SmOPT-12G_hU7	AATTTTTGGAGG	TA GGCTTTCTGG CTTTTTA CCGGAAAGCC CCT
SmOPT-12T_hU7	AATTTTTGGAGT	TA GGCTTTCTGG CTTTTTA CCGGAAAGCC CCT
SmOPT-0AA_hU7	AAAATTTTTGGAG	TA GGCTTTCTGG CTTTTTA CCGGAAAGCC CCT
SmOPT-0AC_hU7	ACAATTTTTGGAG	TA GGCTTTCTGG CTTTTTA CCGGAAAGCC CCT
SmOPT-0AG_hU7	AGAATTTTTGGAG	TA GGCTTTCTGG CTTTTTA CCGGAAAGCC CCT
SmOPT-0AT_hU7	ATAATTTTTGGAG	TA GGCTTTCTGG CTTTTTA CCGGAAAGCC CCT
SmOPT_mU7-1A	AATTTTTGGAG	AA GGTTTTCTGAC TTCG GTCGGAAAACC CCT
SmOPT_mU7-1G	AATTTTTGGAG	GA GGTTTTCTGAC TTCG GTCGGAAAACC CCT
SmOPT_mU7-1T	AATTTTTGGAG	TA GGTTTTCTGAC TTCG GTCGGAAAACC CCT
SmOPT_mU7-2C	AATTTTTGGAG	CC GGTTTTCTGAC TTCG GTCGGAAAACC CCT
SmOPT_mU7-2G	AATTTTTGGAG	CG GGTTTTCTGAC TTCG GTCGGAAAACC CCT
SmOPT_mU7-2T	AATTTTTGGAG	CT GGTTTTCTGAC TTCG GTCGGAAAACC CCT
SmOPT_mU7-3A	AATTTTTGGAG	CA AGTTTTCTGAC TTCG GTCGGAAAACT CCT
SmOPT_mU7-3C	AATTTTTGGAG	CA CGTTTTCTGAC TTCG GTCGGAAAACG CCT
SmOPT_mU7-3T	AATTTTTGGAG	CA TGTTTTCTGAC TTCG GTCGGAAAACA CCT
SmOPT_mU7-4A	AATTTTTGGAG	CA GATTTTCTGAC TTCG GTCGGAAAATC CCT
SmOPT_mU7-4C	AATTTTTGGAG	CA GCTTTTCTGAC TTCG GTCGGAAAAGC CCT
SmOPT_mU7-4T	AATTTTTGGAG	CA GTTTTTCTGAC TTCG GTCGGAAAAAC CCT
SmOPT_mU7-5A	AATTTTTGGAG	CA GGATTTCTGAC TTCG GTCGGAAATCC CCT
SmOPT_mU7-5C	AATTTTTGGAG	CA GGCTTTCTGAC TTCG GTCGGAAAGCC CCT
SmOPT_mU7-5G	AATTTTTGGAG	CA GGGTTTCTGAC TTCG GTCGGAAACCC CCT
SmOPT_mU7-6A	AATTTTTGGAG	CA GGTATTCTGAC TTCG GTCGGAATACC CCT
SmOPT_mU7-6C	AATTTTTGGAG	CA GGTCTTCTGAC TTCG GTCGGAAGACC CCT
SmOPT_mU7-6G	AATTTTTGGAG	CA GGTGTTCTGAC TTCG GTCGGAACACC CCT
SmOPT_mU7-7A	AATTTTTGGAG	CA GGTTATCTGAC TTCG GTCGGATAACC CCT
SmOPT_mU7-7C	AATTTTTGGAG	CA GGTTCTCTGAC TTCG GTCGGAGAACC CCT
SmOPT_mU7-7G	AATTTTTGGAG	CA GGTTGTCTGAC TTCG GTCGGACAACC CCT
SmOPT_mU7-8A	AATTTTTGGAG	CA GGTTTACTGAC TTCG GTCGGTAAACC CCT
SmOPT_mU7-8C	AATTTTTGGAG	CA GGTTTCCTGAC TTCG GTCGGGAAACC CCT
SmOPT_mU7-8G	AATTTTTGGAG	CA GGTTTGCTGAC TTCG GTCGGCAAACC CCT
SmOPT_mU7-9A	AATTTTTGGAG	CA GGTTTTATGAC TTCG GTCGTAAAACC CCT
SmOPT_mU7-9G	AATTTTTGGAG	CA GGTTTTGTGAC TTCG GTCGCAAAACC CCT
SmOPT_mU7-9T	AATTTTTGGAG	CA GGTTTTTTGAC TTCG GTCGAAAAACC CCT
SmOPT_mU7-10A	AATTTTTGGAG	CA GGTTTTCAGAC TTCG GTCTGAAAACC CCT
SmOPT_mU7-10C	AATTTTTGGAG	CA GGTTTTCCGAC TTCG GTCGGAAAACC CCT
SmOPT_mU7-10G	AATTTTTGGAG	CA GGTTTTCGGAC TTCG GTCCGAAAACC CCT
SmOPT_mU7-10T	AATTTTTGGAG	CA GGTTTTCTGAC TTCG GTCAGAAAACC CCT
SmOPT_mU7-11A	AATTTTTGGAG	CA GGTTTTCTAAC TTCG GTTGGAAAACC CCT
SmOPT_mU7-11C	AATTTTTGGAG	CA GGTTTTCTCAC TTCG GTGGGAAAACC CCT
SmOPT_mU7-11T	AATTTTTGGAG	CA GGTTTTCTTAC TTCG GTAGGAAAACC CCT
SmOPT_mU7-12C	AATTTTTGGAG	CA GGTTTTCTGCC TTCG GGCGGAAAACC CCT
SmOPT_mU7-12G	AATTTTTGGAG	CA GGTTTTCTGGC TTCG GCCGGAAAACC CCT
SmOPT_mU7-12T	AATTTTTGGAG	CA GGTTTTCTGTC TTCG GACGGAAAACC CCT
SmOPT_mU7-13A	AATTTTTGGAG	CA GGTTTTCTGAA TTCG TTCGGAAAACC CCT
SmOPT_mU7-13G	AATTTTTGGAG	CA GGTTTTCTGAG TTCG CTCGGAAAACC CCT
SmOPT_mU7-13T	AATTTTTGGAG	CA GGTTTTCTGAT TTCG ATCGGAAAACC CCT
SmOPT_mU7-3GG	AATTTTTGGAG	CAGGGTTTTCTGAC TTCG GTCGGAAAACCCCCT
SmOPT_mU7-5TT	AATTTTTGGAG	CAGGTTTTTCTGAC TTCG GTCGGAAAAACCCCT
SmOPT_mU7-14TT	AATTTTTGGAG	CA GGTTTTCTGACTTTCG GTCGGAAAACC CCT
SmOPT_hU7-1A	AATTTTTGGAG	AA GGCTTTCTGG CTTTTTA CCGGAAAGCC CCT
SmOPT_hU7-1C	AATTTTTGGAG	CA GGCTTTCTGG CTTTTTA CCGGAAAGCC CCT
SmOPT_hU7-1G	AATTTTTGGAG	GA GGCTTTCTGG CTTTTTA CCGGAAAGCC CCT
SmOPT_hU7-2C	AATTTTTGGAG	TC GGCTTTCTGG CTTTTTA CCGGAAAGCC CCT
SmOPT_hU7-2G	AATTTTTGGAG	TG GGCTTTCTGG CTTTTTA CCGGAAAGCC CCT
SmOPT_hU7-2T	AATTTTTGGAG	TT GGCTTTCTGG CTTTTTA CCGGAAAGCC CCT
SmOPT_hU7-3A	AATTTTTGGAG	TA AGCTTTCTGG CTTTTTA CCGGAAAGCT CCT
SmOPT_hU7-3C	AATTTTTGGAG	TA CGCTTTCTGG CTTTTTA CCGGAAAGCG CCT
SmOPT_hU7-3T	AATTTTTGGAG	TA TGCTTTCTGG CTTTTTA CCGGAAAGCA CCT
SmOPT_hU7-4A	AATTTTTGGAG	TA GACTTTCTGG CTTTTTA CCGGAAAGTC CCT
SmOPT_hU7-4C	AATTTTTGGAG	TA GCCTTTCTGG CTTTTTA CCGGAAAGGC CCT
SmOPT_hU7-4T	AATTTTTGGAG	TA GTCTTTCTGG CTTTTTA CCGGAAAGAC CCT
SmOPT_hU7-5A	AATTTTTGGAG	TA GGATTTCTGG CTTTTTA CCGGAAATCC CCT
SmOPT_hU7-5G	AATTTTTGGAG	TA GGGTTTCTGG CTTTTTA CCGGAAACCC CCT
SmOPT_hU7-5T	AATTTTTGGAG	TA GGTTTTCTGG CTTTTTA CCGGAAAACC CCT
SmOPT_hU7-6A	AATTTTTGGAG	TA GGCATTCTGG CTTTTTA CCGGAATGCC CCT
SmOPT_hU7-6C	AATTTTTGGAG	TA GGCCTTCTGG CTTTTTA CCGGAAGGCC CCT
SmOPT_hU7-6G	AATTTTTGGAG	TA GGCGTTCTGG CTTTTTA CCGGAACGCC CCT
SmOPT_hU7-7A	AATTTTTGGAG	TA GGCTATCTGG CTTTTTA CCGGATAGCC CCT
SmOPT_hU7-7C	AATTTTTGGAG	TA GGCTCTCTGG CTTTTTA CCGGAGAGCC CCT
SmOPT_hU7-7G	AATTTTTGGAG	TA GGCTGTCTGG CTTTTTA CCGGACAGCC CCT
SmOPT_hU7-8A	AATTTTTGGAG	TA GGCTTACTGG CTTTTTA CCGGTAAGCC CCT
SmOPT_hU7-8C	AATTTTTGGAG	TA GGCTTCCTGG CTTTTTA CCGGGAAGCC CCT
SmOPT_hU7-8G	AATTTTTGGAG	TA GGCTTGCTGG CTTTTTA CCGGCAAGCC CCT
SmOPT_hU7-9A	AATTTTTGGAG	TA GGCTTTATGG CTTTTTA CCGTAAAGCC CCT
SmOPT_hU7-9G	AATTTTTGGAG	TA GGCTTTGTGG CTTTTTA CCGCAAAGCC CCT
SmOPT_hU7-9T	AATTTTTGGAG	TA GGCTTTTTGG CTTTTTA CCGAAAAGCC CCT
SmOPT_hU7-10A	AATTTTTGGAG	TA GGCTTTCAGG CTTTTTA CCTGAAAGCC CCT
SmOPT_hU7-10C	AATTTTTGGAG	TA GGCTTTCCGG CTTTTTA CCGGAAAGCC CCT
SmOPT_hU7-10G	AATTTTTGGAG	TA GGCTTTCGGG CTTTTTA CCCGAAAGCC CCT
SmOPT_hU7-10T	AATTTTTGGAG	TA GGCTTTCTGG CTTTTTA CCAGAAAGCC CCT
SmOPT_hU7-11A	AATTTTTGGAG	TA GGCTTTCTAG CTTTTTA CTGGAAAGCC CCT
SmOPT_hU7-11G	AATTTTTGGAG	TA GGCTTTCTCG CTTTTTA CGGGAAAGCC CCT
SmOPT_hU7-11T	AATTTTTGGAG	TA GGCTTTCTTG CTTTTTA CAGGAAAGCC CCT
SmOPT_hU7-12A	AATTTTTGGAG	TA GGCTTTCTGA CTTTTTA TCGGAAAGCC CCT
SmOPT_hU7-12G	AATTTTTGGAG	TA GGCTTTCTGC CTTTTTA GCGGAAAGCC CCT
SmOPT_hU7-12T	AATTTTTGGAG	TA GGCTTTCTGT CTTTTTA ACGGAAAGCC CCT
SmOPT_hU7-3GG	AATTTTTGGAG	TAGGGCTTTCTGG CTTTTTA CCGGAAAGCCCCCT
SmOPT_hU7-6TT	AATTTTTGGAG	TAGGCTTTTCTGG CTTTTTA CCGGAAAAGCCCCT
SmOPT_hU7-14TT	AATTTTTGGAG	TA GGCTTTCTGG CTTTTTTACCGGAAAGCC CCT
